# Negative Life Events and Epigenetic Ageing: a Study in the Netherlands Twin Register

**DOI:** 10.1101/2024.02.20.581138

**Authors:** B.M.A. Gonggrijp, S.G.A. van de Weijer, C.C.J.H. Bijleveld, D.I. Boomsma, J. van Dongen

## Abstract

We aimed to understand the long-term impact of negative life events (NLE) on epigenetic aging in 1,808 adults from the Netherlands Twin Register, analyzing five epigenetic biomarkers (Hannum, Horvath, PhenoAge, GrimAge, DunedinPACE) and a series of NLE, including victimization and economic hardship. In population-level analyses, associations between a higher number of NLE (particularly financial adversities, sexual crimes, and job loss) were seen for GrimAge and DunedinPACE biomarkers. The association between the number of NLE and financial problems and epigenetic age acceleration measured by the GrimAge biomarker persisted after adjusting for BMI, smoking, and white blood cell counts. In monozygotic twin pairs discordant for NLE (274 pairs) the associations were diminished, indicating that the population associations may be confounded by shared familial (genetic and environmental) factors. These findings underscore the intricate link between environmental stressors and biological aging, stressing the need for comprehensive studies considering both genetic and environmental influences.
