## Supplemental tables for "Negative Life Events and Epigenetic Ageing: a Study in the Netherlands Twin Register"

### Sheet: ST1
Supplementary Table 1. Correlation Matrix for all Life Events and Epigenetic Biomarkers.
	Life Events
	Accident	Violent Crime	Sexual Crime	Theft	Death of Partner	Death of Child	Illness Partner	Illness Child	Illness Self	End of Significant Relationship	Getting Fired	Financial Problems
Accident	1	0.278498	0.268871	0.322266	0.0580512	0.099277	0.179946	0.106844	0.353949	0.257906	0.247974	0.296906
Violent Crime	0.278498	1	0.492094	0.539059	-0.0295225	-0.168648	0.156741	0.160671	0.279267	0.400394	0.239006	0.311073
Sexual Crime	0.268871	0.492094	1	0.285936	0.0903055	-0.0859393	0.170846	0.174345	0.291249	0.385541	0.307455	0.322685
Theft	0.322266	0.539059	0.285936	1	0.206394	0.115948	0.25237	0.0933494	0.237932	0.355091	0.23643	0.194691
Death of Partner	0.0580512	-0.0295225	0.0903055	0.206394	1	0.422387	0.603888	0.330917	0.23493	0.654775	0.163565	0.312118
Death of Child	0.099277	-0.168648	-0.0859393	0.115948	0.422387	1	0.226466	0.621813	0.0908215	0.220407	0.209343	0.214832
Illness Partner	0.179946	0.156741	0.170846	0.25237	0.603888	0.226466	1	0.515271	0.436364	0.218537	0.175589	0.204116
Illness Child	0.106844	0.160671	0.174345	0.0933494	0.330917	0.621813	0.515271	1	0.32676	0.182454	0.160215	0.232055
Illness Self	0.353949	0.279267	0.291249	0.237932	0.23493	0.0908215	0.436364	0.32676	1	0.204735	0.230278	0.299877
End of Relationship	0.257906	0.400394	0.385541	0.355091	0.654775	0.220407	0.218537	0.182454	0.204735	1	0.320086	0.360405
Getting Fired	0.247974	0.239006	0.307455	0.23643	0.163565	0.209343	0.175589	0.160215	0.230278	0.320086	1	0.391018
Financial Problems	0.296906	0.311073	0.322685	0.194691	0.312118	0.214832	0.204116	0.232055	0.299877	0.360405	0.391018	1
	Epigenetic Biomarkers
	AARH	IEAA	AAPheno	AAGrim	DunedinPACE
AARH	1	0.473771	0.558045	0.19874	0.170753
IEAA	0.473771	1	0.435857	0.0365071	-0.0204836
AAPheno	0.558045	0.435857	1	0.336221	0.357809
AAGrim	0.19874	0.0365071	0.336221	1	0.576357
DunedinPACE	0.170753	-0.0204836	0.357809	0.576357	1
Note: the life event matrix is based on tetrachoric correlations and the epigenetic biomarker matrix on spearman's correlation.

### Sheet: ST2
Supplementary Table 2. Results of the GEE analyses showing the relationship between the epigenetic biomarkers and the covariates.
	AARH		IEAA		AAPheno		AAGrim		DunedinPACE
Covariates	B	p	B	p	B	p	B	p	B	p
Age	-0.0217752	0.0204981	-0.0075129	0.44632	-0.0252047	0.0229591	-0.0381433	1.57093e-09	0.00157333	3.38371e-16
sex	-1.50138	1.44241e-10	-0.970928	0.000178232	0.0305228	0.921159	-1.3942	3.96042e-15	0.0160886	0.00323767
smoking	-0.145785	0.170691	-0.119292	0.335319	0.348181	0.0338948	2.4337	5.31648e-92	0.0344009	6.59764e-29
BMI	0.043246	0.0777358	0.0645893	0.0152319	0.107362	0.00175458	0.0548857	0.00432736	0.00560243	7.60765e-20
White bloodcell count
Monocytes	0.116245	0.0171243	-0.108526	0.0332477	0.188927	0.00531057	-0.0245619	0.529427	-0.000886417	0.494219
Eosinophils	0.204028	2.3131e-08	0.066025	0.0800598	0.21218	0.000850279	0.0948488	0.000162812	-5.21791e-05	0.957485
Neutrophils	0.109018	2.39337e-14	-0.00913483	0.432258	0.212678	7.93069e-38	0.0967962	5.96142e-29	0.00403138	1.28871e-48

### Sheet: ST3
Supplementary Table 3. Results of the GEE analyses showing the relationship between life events and the covariates.
Life event		Age	Sex	Smoking	BMI	Monocytes	Eosinophils	Neutrophils
Accident	B	0.00309957	-0.104384	0.0339551	0.00881053	-0.00377519	-0.0125348	0.00436251
	p	0.152427	0.107205	0.33348	0.259642	0.781343	0.160635	0.176768
Violent crime	B	-0.000563409	-0.0744566	0.0529571	0.00619709	0.000886064	0.00675655	-0.00196852
	p	0.627706	0.077778	0.0155761	0.15045	0.923054	0.400703	0.33565
Sexcrime	B	-0.00191762	0.236005	0.106072	0.00854723	-0.00841917	-0.00488611	-0.00126172
	p	0.154599	7.70174e-13	9.93907e-05	0.103631	0.349606	0.361132	0.546378
Theft	B	0.0104111	0.00778439	0.036335	-0.00782105	-0.00422248	-0.0162901	-0.000564721
	p	5.1662e-05	0.905769	0.346946	0.336792	0.774442	0.0928538	0.873401
Death of partner	B	0.00499024	0.048131	-0.0135856	-0.00143408	0.00276977	-0.000599186	0.00105195
	p	2.5274e-05	0.0023798	0.170199	0.49666	0.358889	0.802315	0.278021
Death of Child	B	0.00525234	0.0130439	-0.00434248	-9.07002e-05	-0.00709186	0.00452383	0.000157325
	p	5.27228e-05	0.54045	0.784954	0.974355	0.0828134	0.412514	0.89155
Illnes Partner	B	0.0168687	0.00528855	0.0108111	0.00318704	-0.00421046	0.000216131	0.00150922
	p	1.12544e-18	0.898066	0.642904	0.50191	0.658209	0.974719	0.493598
Ilness Child	B	0.0138387	0.116232	0.0217547	0.00523753	-0.0130995	0.00832905	0.00056644
	p	1.76476e-13	0.0017154	0.341429	0.318645	0.143123	0.311768	0.781615
Illness Self	B	0.0144818	-0.098378	-0.0179873	0.00967695	-0.00538986	-0.000483827	0.00298318
	p	1.4203e-11	0.105206	0.582378	0.207143	0.67014	0.956058	0.348072
Getting Fired	B	0.0105897	-0.239175	0.115833	-0.00678117	-0.0271912	0.00651274	0.00551191
	p	9.38301e-08	6.04108e-05	0.000383916	0.315444	0.0268441	0.58171	0.040137
Financial Problems	B	0.00459014	-0.0414577	0.10642	0.00661849	0.00640259	-0.000660902	0.00269716
	p	0.00365269	0.337808	1.11736e-05	0.211122	0.47429	0.912315	0.202802
End of Significant Relationship	B	0.00283355	0.07363	0.0396639	-0.00219036	0.00248377	0.00607313	0.00240526
	p	7.20139e-05	3.24777e-05	0.000874695	0.328261	0.510765	0.124196	0.0108452

### Sheet: ST4
Supplementary Table 4. Second GEE Model: Associations Between Epigenetic Aging and All Negative Life Events Estimated Simultaneously and Separetly, adjusted for Lifestyle Factors, Age, Sex, and Technical Covariates.
	AAGrim		DunedinPACE
Life events	B	p	B	p
Any Life event	0.17101	0.000423621	0.00320387	0.0181699
Life Events Considered Simultanously
Life events	B	p	B	p
Financial problems	0.667956	0.00763757
Life Events Considered Separetely
Life events	B	p	B	p
Sexual crime	0.740283	0.0230651	0.0174996	0.0633419
Getting fired	0.503214	0.0178666
Financial problems	0.885346	0.00173187	0.0198059	0.0142734

### Sheet: ST5
Supplementary Table 5. Number of Discordant and Concordant Complete MZ twin pairs (Ntotal= 421 pairs) for Number of Life Events.
	Discordant		Concordant Not Experienced		Concordant Experienced
	N	%	N	%	N	%
Number of Life events	274	0.650831	78	0.185273	69	0.163895

### Sheet: ST6
Supplementary Table 6. Results of the monozygotic discordant twin analyses of the epigenetic biomarkers and life events for the different models.
	AAGrim		DunedinPACE
	B	p	B	p
Model 1	0.102	0.277	0.000417	0.8662
Model 2	0.038	0.657	-0.0004437	0.8525
Model 3	0.057	0.519	0.001504	0.50818
Note: model 1 corrects for technical covariates, model 2 additionally corrects for lifestyle factors, and model 3 for white blood cell counts.
